# Looking at the BiG picture: Incorporating bipartite graphs in drug response prediction

**DOI:** 10.1101/2021.08.11.455993

**Authors:** David Earl Hostallero, Yihui Li, Amin Emad

## Abstract

**Motivation:** The increasing number of publicly available databases containing drugs’ chemical structures, their response in cell lines, and molecular profiles of the cell lines has garnered attention to the problem of drug response prediction. However, many existing methods do not fully leverage the information that is shared among cell lines and drugs with similar structure. As such, drug similarities in terms of cell line responses and chemical structures could prove to be useful in forming drug representations to improve drug response prediction accuracy.

**Results:** We present two deep learning approaches, BiG-DRP and BiG-DRP+, for drug response prediction. Our models take advantage of the drugs’ chemical structure and the underlying relationships of drugs and cell lines through a bipartite graph and a heterogenous graph convolutional network that incorporate sensitive and resistant cell line information in forming drug representations. Evaluation of our methods and other state-of-the-art models in different scenarios shows that incorporating this bipartite graph significantly improves the prediction performance. Additionally, genes that contribute significantly to the performance of our models also point to important biological processes and signaling pathways. Analysis of predicted drug response of patients’ tumors using our model revealed important associations between mutations and drug sensitivity, illustrating the utility of our model in pharmacogenomics studies.

**Availability and Implementation:** An implementation of the algorithms in Python is provided in github.com/ddhostallero/BiG-DRP.

**Supplementary Information:** Online-only supplementary data is available at the journal’s website.
