## Supplementary Table S2 for "Looking at the BiG picture: Incorporating bipartite graphs in drug response prediction"

### Sheet: TableS2_pvals
The tables show the results of one-sided Wilcoxon signed rank test, comparing the SCC values of BiG-DRP+ and baseline methods using LPO-CV and LCO-CV.
Test	LCO-CV (SCC BiG-DRP+ > baseline)	LPO-CV (SCC BiG-DRP+ > baseline)
Baseline	p-value	p-value
SVR-Linear	1.79e-39	6.22e-41
SVR-Linear (w/ RFE)	1.36e-39	6.22e-41
SVR-RBF	7.42e-36	6.22e-41
SVR-RBF (w/ RFE)	2.07e-33	6.22e-41
tCNN	6.22e-41	6.22e-41
NRL2DRP	NA	6.22e-41
PathDNN	1.93e-40	1.93e-40
MLP	8.52e-22	6.3e-41
BiG-DRP (inverted)	NA	1.87e-40
BiG-DRP	3e-23	2.26e-36
