## Supplementary Table S3 for "Looking at the BiG picture: Incorporating bipartite graphs in drug response prediction"

### Sheet: legend
Tabs
CCL Description (Sanger-GDSC)	Corresponding TCGA annotation of CCLs in GDSC and their numbers for each drug
Tumours (All TCGA)	Description of all samples for whom the clinical drug response of the drug is known.
Stats (All TCGA samples)	Results of statistical tests on predicting response of TCGA samples. All samples for whom the clinical drug response of the drug is known are used.
Tumours (Filtered TCGA)	Description of samples for whom the clinical drug response of the drug is known (TCGA samples that were administered a different drug beforehand or during an overlapping time period are removed)
Stats (Filtered TCGA samples)	Results of statistical tests on predicting response of TCGA samples. TCGA samples that were administered a different drug beforehand or during an overlapping time period are removed

### Sheet: CCL Description (Sanger-GDSC)
TCGA_DESC	unique_ccls	total_pairs	cisplatin_samples	gemcitabine_samples	doxorubicin_samples	paclitaxel_samples
UNCLASSIFIED	176	34937	152	159	159	97
SCLC	64	11943	52	54	54	43
LUAD	61	11353	50	56	56	12
SKCM	52	9903	45	48	48	17
BRCA	50	9564	45	47	48	12
COREAD	46	8519	39	36	36	14
HNSC	41	7498	33	41	40	4
ESCA	35	6688	31	27	27	11
GBM	35	6998	33	29	30	12
DLBC	34	6737	30	28	29	25
OV	34	5785	31	19	19	1
KIRC	32	5783	24	23	24	11
NB	32	6595	28	28	29	26
PAAD	28	5087	23	28	28	2
LAML	26	5581	23	24	24	25
ALL	26	5438	24	23	23	23
STAD	20	3330	17	16	16	3
MM	18	3472	18	14	14	14
BLCA	18	3398	14	18	18	2
LIHC	16	2911	13	16	16	0
LGG	16	3408	14	15	15	11
LUSC	15	2804	13	14	14	2
THCA	15	2925	13	15	15	2
CESC	14	2675	14	14	14	1
LCML	10	2155	10	9	9	8
UCEC	9	1781	8	9	9	2
MESO	6	1178	5	6	6	3
PRAD	6	1090	4	5	5	2
MB	4	811	4	4	4	2
CLL	3	608	3	3	3	3
ACC	1	188	1	0	1	0
unique_ccls	number of unique CCLs in the dataset from that specific cancer type
total_pairs	number of (drug, CCL) pairs in the dataset from that specific cancer type

### Sheet: Tumours (All TCGA)
	cisplatin	doxorubicin	gemcitabine	paclitaxel
TCGA-ACC	1	1	0	0
TCGA-BLCA	59	12	68	9
TCGA-BRCA	1	117	4	63
TCGA-CESC	65	2	2	12
TCGA-CHOL	3	0	7	0
TCGA-COAD	0	0	0	0
TCGA-ESCA	13	1	2	6
TCGA-GBM	0	0	0	0
TCGA-HNSC	46	0	1	17
TCGA-KICH	0	0	0	0
TCGA-KIRC	0	0	0	0
TCGA-KIRP	1	1	1	0
TCGA-LGG	0	0	0	0
TCGA-LIHC	1	1	3	0
TCGA-LUAD	51	0	9	26
TCGA-LUSC	31	0	16	10
TCGA-MESO	21	2	6	0
TCGA-OV	2	1	1	4
TCGA-PAAD	1	1	70	2
TCGA-PCPG	0	0	1	0
TCGA-PRAD	0	0	0	0
TCGA-READ	0	0	0	0
TCGA-SARC	3	31	33	0
TCGA-SKCM	1	0	0	0
TCGA-STAD	31	22	0	4
TCGA-TGCT	50	0	0	1
TCGA-THCA	0	2	0	0
TCGA-THYM	3	1	0	0
TCGA-UCEC	8	11	1	51
TCGA-UCS	6	2	1	28

### Sheet: Stats (All TCGA samples)
	sensitive (CR+PR)	resistant (SD+PD)	CR	PR	SD	PD	MWU-pval (resistant vs sensitive)	MWU_pval (CRvOthers)	MWU_pval (OthersvPD)	SC-pval	TestNormality-pval
cisplatin	306	92	270	36	29	63	2.18964e-07	0.000248063	0.00214888	2.05819e-05	0.0041317
doxorubicin	155	53	140	15	18	35	0.00879706	0.0675388	0.0202911	0.0225415	0.827508
gemcitabine	105	121	86	19	20	101	0.0340053	0.0101707	0.0699272	0.0346777	0.999823
paclitaxel	165	68	148	17	19	49	0.43485	0.789586	0.911471	0.433475	0.19881
columns
MWU-*	Mann Whitney U
SC-*	Spearman Correlation between predicted logIC50 (continuous) and clinical drug response (ordinal with 4 categories)
OthersvsPD	(CR+PR+SD) vs PD
CRvOthers	CR vs (PR+SD+PD)
TestNormality-	D’Agostino and Pearson’s test of normality (scipy.stats.normaltest)

### Sheet: Tumours (Filtered TCGA)
	cisplatin	doxorubicin	gemcitabine	paclitaxel
TCGA-ACC	0	0	0	0
TCGA-BLCA	11	2	15	2
TCGA-BRCA	0	8	3	50
TCGA-CESC	60	0	1	3
TCGA-CHOL	1	0	5	0
TCGA-COAD	0	0	0	0
TCGA-ESCA	0	0	1	3
TCGA-GBM	0	0	0	0
TCGA-HNSC	42	0	1	3
TCGA-KICH	0	0	0	0
TCGA-KIRC	0	0	0	0
TCGA-KIRP	1	0	0	0
TCGA-LGG	0	0	0	0
TCGA-LIHC	0	1	2	0
TCGA-LUAD	6	0	3	8
TCGA-LUSC	4	0	6	5
TCGA-MESO	6	1	3	0
TCGA-OV	0	0	1	0
TCGA-PAAD	1	0	64	1
TCGA-PCPG	0	0	1	0
TCGA-PRAD	0	0	0	0
TCGA-READ	0	0	0	0
TCGA-SARC	2	23	6	0
TCGA-SKCM	0	0	0	0
TCGA-STAD	5	3	0	2
TCGA-TGCT	0	0	0	0
TCGA-THCA	0	2	0	0
TCGA-THYM	2	1	0	0
TCGA-UCEC	5	6	1	19
TCGA-UCS	3	1	0	6

### Sheet: Stats (Filtered TCGA samples)
	sensitive (CR+PR)	resistant (SD+PD)	CR	PR	SD	PD	ttest-pval (resistant vs sensitive)	ttest_pval (CRvOthers)	ttest_pval (OthersvPD)	SC-pval	TestNormality-pval
cisplatin	115	34	107	8	6	28	0.0181925	0.0492869	0.0317053	0.086127	0.302523
doxorubicin	23	25	16	7	3	22	0.0301876	0.0428892	0.110172	0.116981	0.254553
gemcitabine	43	70	33	10	12	58	0.195109	0.213218	0.16122	0.301315	0.254229
paclitaxel	71	31	64	7	8	23	0.614877	0.924931	0.899395	0.168664	0.0815037
columns
ttest-*	Welch ttest
SC-*	Spearman Correlation between predicted logIC50 (continuous) and clinical drug response (ordinal with 4 categories)
OthersvsPD	(CR+PR+SD) vs PD
CRvOthers	CR vs (PR+SD+PD)
TestNormality-	D’Agostino and Pearson’s test of normality (scipy.stats.normaltest)
