## Supplementary Table S4 for "Looking at the BiG picture: Incorporating bipartite graphs in drug response prediction"

### Sheet: BiG-DRP+ (LPO)
	Drug-wise (mean across drugs)
k	SCC (mean)	SCC (std)	AUROC	AUROC (std)
0.5	0.747692	0.0998696	0.877543	0.0684957
1	0.747568	0.0999508	0.877761	0.0682409
2	0.746251	0.0997916	0.877626	0.068115
5	0.74452	0.100804	0.876782	0.0681985
10	0.741831	0.101198	0.874554	0.0698729

### Sheet: BiG-DRP+ (LCO)
	Drug-wise (mean across drugs)
k	SCC (mean)	SCC (std)	AUROC	AUROC (std)
0.5	0.431582	0.093738	0.746606	0.0767563
1	0.431209	0.093765	0.746448	0.076581
2	0.430214	0.0951662	0.745187	0.0775887
5	0.428852	0.0937056	0.742464	0.0786049
10	0.427591	0.0963173	0.742093	0.0800205

### Sheet: BiG-DRP (LPO)
	Drug-wise (mean across drugs)
k	SCC (mean)	SCC (std)	AUROC	AUROC (std)
0.5	0.74243	0.099899	0.87416	0.0686211
1	0.74236	0.0999497	0.874996	0.0681847
2	0.740737	0.0999139	0.874885	0.0679021
5	0.73884	0.101048	0.873753	0.06873
10	0.736174	0.101089	0.871222	0.0699435

### Sheet: BiG-DRP (LCO)
	Drug-wise (mean across drugs)
k	SCC (mean)	SCC (std)	AUROC	AUROC (std)
0.5	0.426278	0.0943887	0.743686	0.0775059
1	0.425836	0.0951627	0.743257	0.0770864
2	0.424583	0.0942121	0.741884	0.0771602
5	0.422592	0.0929224	0.737949	0.0797938
10	0.422469	0.0964899	0.73849	0.081075
