## Supplementary Table S5 for "Looking at the BiG picture: Incorporating bipartite graphs in drug response prediction"

### Sheet: drug
	cluster
(5z)-7-oxozeaenol	1
5-fluorouracil	2
a-443654	3
a-770041	3
afatinib	1
aica ribonucleotide	1
alectinib	2
amuvatinib	2
ar-42	2
as601245	4
as605240	2
at-7519	2
avagacestat	4
axitinib	5
az628	3
azd6482	1
azd7762	5
azd8055	1
bay-61-3606	2
belinostat	2
bexarotene	4
bi-2536	3
bicalutamide	1
bix02189	5
bleomycin	3
bms-345541	2
bms-509744	3
bms-536924	1
bms-754807	4
bortezomib	3
bosutinib	5
bryostatin 1	2
bx-912	5
bx795	5
cabozantinib	5
camptothecin	1
cay10603	2
cct-018159	1
cct007093	4
cetuximab	1
cgp-082996	3
cgp-60474	3
chir-99021	1
ci-1040	1
cisplatin	1
cmk	3
cp466722	2
cp724714	4
crizotinib	3
cudc-101	2
cx-5461	2
cyclopamine	3
cytarabine	1
dabrafenib	1
dacinostat	4
dactolisib	1
daporinad	1
dasatinib	5
dmog	3
docetaxel	1
doramapimod	1
doxorubicin	3
eht-1864	4
elesclomol	1
embelin	3
entinostat	4
enzastaurin	2
epothilone b	4
erlotinib	3
etoposide	4
fedratinib	5
fh535	4
fmk	2
foretinib	5
fr-180204	2
fti-277	4
gefitinib	1
gemcitabine	4
gnf-2	5
gsk1070916	2
gsk1904529a	4
gsk269962a	1
gsk319347a	3
gsk429286a	2
gsk650394	4
gsk690693	2
gw-2580	4
gw441756	1
gw843682x	3
hg-5-113-01	1
hg-5-88-01	3
hg6-64-1	5
i-bet 151	2
idelalisib	2
imatinib	5
iox2	1
ipa-3	2
ispinesib mesylate	2
jnk inhibitor viii	1
jnk-9l	4
jq1	1
jw-7-24-1	2
kin001-102	2
kin001-236	2
kin001-244	2
kin001-260	2
kin001-266	2
kin001-270	2
ku-55933	1
lapatinib	3
lenalidomide	1
lestaurtinib	1
lfm-a13	4
linifanib	5
linsitinib	4
luminespib	4
masitinib	5
methotrexate	5
mg-132	2
midostaurin	5
mitomycin-c	2
mk-2206	2
motesanib	2
mps-1-in-1	5
navitoclax	2
ng-25	5
nilotinib	5
npk76-ii-72-1	5
nsc-207895	4
nsc-87877	2
nu7441	2
nutlin-3a (-)	2
nvp-bhg712	5
nvp-tae684	2
obatoclax mesylate	2
olaparib	2
omipalisib	5
osi-027	5
osi-930	5
osu-03012	2
pac-1	5
paclitaxel	2
palbociclib	2
parthenolide	2
pazopanib	5
pd0325901	2
pd173074	2
pelitinib	2
pevonedistat	2
pf-4708671	2
pf-562271	2
pfi-1	2
pha-665752	2
pha-793887	5
phenformin	2
pi-103	5
pictilisib	2
pik-93	5
piperlongumine	1
plx-4720	2
ponatinib	5
pyrimethamine	2
ql-viii-58	1
ql-x-138	5
ql-xi-92	5
ql-xii-47	5
ql-xii-61	2
qs11	2
quizartinib	5
rapamycin	2
refametinib	1
ro-3306	2
rucaparib	2
ruxolitinib	5
s-trityl-l-cysteine	2
salubrinal	2
saracatinib	5
sb216763	2
sb505124	2
sb590885	2
seliciclib	2
selisistat	2
selumetinib	1
sepantronium bromide	2
serdemetan	2
sgc0946	2
shikonin	2
sl0101	2
sn-38	2
snx-2112	5
sorafenib	5
stf-62247	5
sunitinib	5
t0901317	5
tak-715	5
talazoparib	2
tamoxifen	2
tanespimycin	2
temozolomide	2
temsirolimus	2
tgx221	2
thapsigargin	2
tipifarnib	2
tivozanib	5
tozasertib	2
tpca-1	5
trametinib	2
tretinoin	2
tubastatin a	5
tw 37	2
unc0638	2
unc1215	2
veliparib	2
vinblastine	1
vinorelbine	2
vismodegib	2
vorinostat	2
vx-11e	5
vx-702	2
wee1 inhibitor	2
wh-4-023	5
whi-p97	4
wz3105	5
xav939	2
xmd11-85h	2
xmd13-2	5
xmd14-99	5
xmd8-85	2
xmd8-92	2
y-39983	5
yk-4-279	1
ym201636	5
z-llnle-cho	2
zg-10	2
zibotentan	5
zm447439	2
zstk474	5

### Sheet: CCL
	cluster
UWB1.289	1
Ca9-22	2
CRO-AP2	2
MDST8	2
CHP-212	2
IGR-37	3
UACC-893	8
JHOS-4	2
MG-63	5
SU-DHL-4	8
JURL-MK1	4
RERF-GC-1B	6
ES-2	8
EFM-192A	6
42-MG-BA	2
P31-FUJ	2
NCI-N87	2
NCI-H128	7
451Lu	2
HLE	8
NCI-H64	8
BB65-RCC	6
ECC12	6
huH-1	10
U251	2
SNU-C1	7
JHU-011	2
KYM-1	2
LB771-HNC	6
TOV-21G	2
IHH-4	2
SF268	2
LB996-RCC	2
CHL-1	2
P30-OHK	1
CAL-51	6
YT	1
MZ1-PC	6
H-EMC-SS	6
SU-DHL-5	1
NH-12	6
SW13	6
COR-L311	5
SW1783	2
NB(TU)1-10	6
NCI-H2066	9
KATOIII	2
HuO-3N1	2
ALL-SIL	4
RPMI-6666	2
MHH-NB-11	5
KARPAS-299	5
OCI-LY7	2
EN	2
G-401	6
NCI-H2081	2
KMOE-2	2
J82	6
SW1990	5
KNS-62	2
JVM-3	2
BT-20	2
COLO-678	8
SU-DHL-16	10
CCRF-CEM	1
COR-L105	8
NCI-H929	3
KYSE-510	6
JSC-1	5
769-P	5
KYSE-140	6
8305C	5
SW1573	5
COR-L279	6
WSU-NHL	2
CAL-39	6
HSC-3	2
ST486	5
LB831-BLC	2
OS-RC-2	2
NOS-1	8
FU97	6
SK-MM-2	6
VCaP	6
FLO-1	6
BC-1	2
LB2518-MEL	6
BHT-101	2
DSH1	6
LP-1	6
NCI-H2228	8
JHU-022	8
NB10	2
VMRC-MELG	2
D-542MG	8
HCC1187	2
D-263MG	2
LC-2-ad	6
OVMIU	2
CTV-1	4
SCH	6
CHSA0011	6
TE-15	6
OCI-LY-19	5
THP-1	8
COLO-829	7
D-336MG	6
RCC-AB	2
U-87-MG	8
SW1710	5
A673	2
PCI-6A	2
MC116	8
H4	2
NCI-H2087	8
K-562	2
JHH-2	2
KINGS-1	8
NMC-G1	6
TE-1	2
HT-144	6
SK-OV-3	5
PCI-4B	2
DND-41	5
EMC-BAC-1	2
DB	2
HT-1376	5
ECC10	2
MY-M12	5
KARPAS-620	6
AsPC-1	11
MFH-ino	6
EW-24	8
NCI-H1573	6
EoL-1-cell	11
NCI-H1694	6
RO82-W-1	8
OE33	2
CGTH-W-1	4
AN3-CA	8
RCC-MF	2
BFTC-905	6
KS-1	6
TT	10
NCI-H847	6
OSC-20	6
SK-MEL-30	6
SiHa	6
SNU-61	3
NCI-H2122	6
RPMI-8402	5
CESS	5
IPC-298	2
KLE	1
NCI-H1693	10
NCI-H1436	2
NCI-H1395	6
KYSE-180	6
CAL-72	5
HCC1806	2
NALM-6	10
CAKI-1	6
SF295	2
RERF-LC-MS	2
BPH-1	5
SK-MEL-28	6
DOHH-2	6
RCC-JW	2
CMK	5
ES5	6
MONO-MAC-6	4
T84	2
HN	2
L-540	2
HCT-116	5
OVCAR-4	6
HPAC	6
BT-549	2
BB49-HNC	5
SUP-B8	2
MDA-MB-468	2
RPMI-8226	2
SF126	2
MFE-319	2
NB1	6
IA-LM	6
ES4	2
NCI-H2110	5
OPM-2	5
OVCA433	2
WM35	2
MEL-HO	2
HARA	2
JHOS-3	2
COLO-679	2
LS-123	2
EFM-19	5
EW-13	6
LB2241-RCC	6
MC-IXC	2
RCH-ACV	2
NCI-H1793	10
SK-MES-1	6
VM-CUB-1	2
UMC-11	2
KYAE-1	6
GCT	2
IGROV-1	2
Saos-2	12
LAN-6	6
AM-38	6
GRANTA-519	2
RPMI-7951	6
T98G	2
SNU-81	8
MOLM-16	2
WM-115	6
SUP-M2	1
KP-N-YN	2
JHOS-2	2
A704	6
OCI-M1	5
NCI-H2227	8
CW-2	7
NCI-H1355	4
UM-UC-3	2
NCI-H1755	5
EW-11	7
8505C	6
8-MG-BA	6
PFSK-1	2
REH	8
MHH-PREB-1	2
CP50-MEL-B	2
RL95-2	6
FADU	2
LCLC-103H	6
ES3	2
HCC-15	2
SW837	8
ALL-PO	11
EB-3	2
NCI-H345	2
CP66-MEL	6
SK-N-SH	6
SK-MEL-24	5
HGC-27	6
GOTO	2
MDA-MB-453	6
HMV-II	5
RMG-I	6
KGN	6
NU-DUL-1	5
SW1116	12
BT-474	6
KYSE-450	2
ML-1	8
A549	2
NCI-H1876	2
IST-SL1	6
NB14	5
OCUM-1	6
SU-DHL-1	5
SK-GT-4	6
ES8	8
OCUB-M	6
YAPC	6
LS-411N	6
COLO-668	6
NCI-H508	3
ZR-75-30	9
QIMR-WIL	8
SR	1
KMS-12-BM	5
LC4-1	8
CP67-MEL	6
AU565	6
no-10	6
NCI-H1304	2
KASUMI-1	4
BB30-HNC	6
A498	7
NCI-H1666	6
SNG-M	2
HCC2218	3
OV-17R	2
EMC-BAC-2	2
SNU-423	5
CHSA0108	5
JHH-1	5
SK-MEL-31	2
NCI-H727	11
KU-19-19	2
BV-173	4
NCI-H3122	6
SCC90	3
TOV-112D	2
BHY	6
NCI-H292	3
639-V	2
WIL2-NS	8
OCI-AML3	8
RH-41	2
TYK-nu	2
SNU-449	6
GA-10	6
TE-4	2
VAL	5
TE-9	6
BT-483	13
NB7	8
K5	2
SK-PN-DW	2
A2780	2
PANC-04-03	11
BE-13	1
SK-UT-1	6
HCE-4	6
HCC1500	6
SNU-398	6
TUR	2
A431	6
OV-7	2
SK-LMS-1	6
MCF7	6
RCM-1	2
MDA-MB-415	4
SK-GT-2	2
no-11	6
TE-11	6
KARPAS-231	1
KARPAS-45	8
GB-1	2
NCI-H211	5
EHEB	6
UACC-62	6
ETK-1	6
BE2-M17	2
NCI-H747	8
ESO51	2
Hs-578-T	6
Becker	6
MM1S	2
NCI-H2405	2
SW1088	8
NCI-H524	6
NCI-H2052	2
HH	2
SW954	2
CAL-54	6
ASH-3	6
SW982	6
M14	2
HCC-827	8
ML-2	8
P32-ISH	5
HCC2998	2
SIG-M5	10
SUP-B15	1
NAMALWA	5
D-502MG	7
HSC-4	2
D-566MG	2
RCC10RGB	13
HCC-44	8
SIMA	2
COR-L95	2
D-247MG	5
KNS-42	6
AGS	2
NCI-H748	6
A101D	6
MIA-PaCa-2	2
MFE-296	2
PA-1	8
MDA-MB-175-VII	6
G-MEL	2
NEC8	2
NCI-H1703	8
SF539	6
JHU-029	2
MOG-G-UVW	2
NB69	2
NCI-H2170	6
DMS-53	6
MLMA	2
NB13	8
DAN-G	6
BL-41	5
KU812	10
L-428	8
MZ2-MEL	2
JAR	2
LXF-289	6
TE-12	8
OE19	2
OVKATE	13
MOLT-16	2
SCC-3	6
ONS-76	6
PSN1	6
KON	6
JVM-2	6
SBC-1	2
TE-6	2
C32	6
IST-MEL1	2
D-283MED	2
SW872	6
LOUCY	8
EFO-27	2
MSTO-211H	6
MOG-G-CCM	6
SHP-77	2
OACM5-1	2
MFE-280	2
WM793B	6
HPAF-II	2
IST-SL2	6
QGP-1	9
A253	6
SNU-1040	2
TMK-1	6
FTC-133	8
U-698-M	8
NKM-1	4
U031	2
D-392MG	2
CL-11	6
EW-22	2
EVSA-T	2
MPP-89	2
MDA-MB-436	2
DG-75	2
NCI-H647	2
CAS-1	6
MOLT-13	5
NCI-H1651	2
LU-65	3
KM12	6
CML-T1	2
TGBC1TKB	6
RERF-LC-Sq1	6
KNS-81-FD	6
JM1	2
NUGC-3	6
G-361	2
HCC202	3
NCI-H1838	6
ES7	2
SNB75	4
COLO-800	2
NCI-H1993	3
LAMA-84	4
STS-0421	2
OCI-AML2	1
U-118-MG	5
A3-KAW	1
786-0	6
NCI-H1781	8
MV-4-11	11
NCI-H2291	12
MOLT-4	2
GDM-1	4
NCI-H1688	2
MHH-ES-1	2
KYSE-150	2
KCL-22	8
HCC2157	8
NCI-H2452	5
CaR-1	10
HT-1080	2
DK-MG	7
LC-1-sq	2
EW-12	7
BICR78	2
NCI-H838	2
MC-CAR	2
NCI-H460	2
NCC021	6
P12-ICHIKAWA	8
PL18	2
HCC1569	2
MOLP-8	8
MOLM-13	11
SKM-1	2
ES1	6
NCI-H1417	2
A204	8
SKG-IIIa	10
SW684	13
BEN	2
Caov-4	11
HCC1954	2
EM-2	4
JHH-4	6
PC-3	2
SCC-15	6
ABC-1	2
HT55	6
ACHN	6
NCI-H2135	2
G-402	8
SW948	9
KG-1	2
HOP-92	5
KYSE-50	6
OVCA420	2
NCI-H661	2
NCI-H1648	6
COR-L32	3
SU-DHL-6	1
GR-ST	6
SK-N-DZ	2
NCI-H1975	6
SU-DHL-8	5
HAL-01	1
CTB-1	2
NCI-H446	5
PANC-08-13	6
SLVL	5
SU-DHL-10	8
MEG-01	4
KELLY	2
NCI-H322M	7
OVTOKO	2
OVISE	2
KYSE-70	2
