## Supplementary Table S6 for "Looking at the BiG picture: Incorporating bipartite graphs in drug response prediction"

### Sheet: README
The p-values are obtained using a hypergeometic test and corrected for multiple tests using false discovery rate (fdr_cor_pvalue)
Only signifact results (FDR < 0.05) are provided.
M (pop)	population (i.e. number of CCLs in the bipartite graph that has metadata) CCLs without metadata are not included in the test
n (pop pos)	number of positive samples (i.e. number of CCLs in the graph that has metadata AND has a specific property that we are interested in)
N (drawn)	size of the cluster; member CCLs without metadata are not included in the count
k (drawn pos)	number of cluster members that as a specific property that we are interested in
tissue	provided by Sanger Cell Model Passports
cancer	provided by Sanger Cell Model Passports
cancer driver mutation	provided by Sanger Cell Model Passports; We only used the mutations tagged as True in the cancer driver column; Mutations for the same gene were pooled regardless of the exact mutation

### Sheet: tissue
cluster	tissue	M (pop)	n (pop pos)	N (drawn)	k (drawn pos)	pvalue	fdr_cor_pvalue
1	Haematopoietic and Lymphoid	528	112	15	13	6.78334e-08	3.79867e-06
4	Haematopoietic and Lymphoid	528	112	15	11	1.49285e-05	0.000557331
5	Haematopoietic and Lymphoid	528	112	50	21	0.000263908	0.00738942
6	Haematopoietic and Lymphoid	528	112	149	9	5.28228e-09	5.91616e-07

### Sheet: cancer
cluster	cancer_type	M (pop)	n (pop pos)	N (drawn)	k (drawn pos)	pvalue	fdr_cor_pvalue
1	B-Lymphoblastic Leukemia	528	12	15	4	0.000177888	0.0153873
4	Chronic Myelogenous Leukemia	528	9	15	5	1.04364e-06	0.00018055

### Sheet: cancer driver mutation
cluster	gene	M (pop)	n (pop pos)	N (drawn)	k (drawn pos)	pvalue	fdr_cor_pvalue
1	RBM38	514	4	15	4	4.74868e-07	0.000394615
1	GNA13	514	11	15	6	8.49862e-08	0.000141247
2	POLQ	514	48	190	29	0.000310587	0.0397074
2	BRCA1	514	11	190	10	0.000289103	0.0397074
3	RASA2	514	7	11	3	0.000240913	0.0365093
4	CBL	514	6	15	3	0.000376547	0.0417214
4	ASXL1	514	27	15	5	0.000529401	0.0488814
5	KMT2D	514	92	48	20	3.16271e-05	0.0160636
5	SGK1	514	7	48	5	0.000102777	0.0217722
6	KMT2D	514	92	145	12	9.88141e-05	0.0217722
6	CREBBP	514	44	145	3	0.000241638	0.0365093
7	FBN2	514	22	10	4	0.000430301	0.0420682
7	NF1	514	51	10	6	0.0001048	0.0217722
7	FAT4	514	22	10	4	0.000430301	0.0420682
7	MARK2	514	2	10	2	0.00034132	0.0405196
10	TET2	514	13	10	4	4.6918e-05	0.0160636
11	FLT3	514	6	8	3	4.83262e-05	0.0160636
11	LEF1	514	2	8	2	0.000212377	0.0365093
